# Amplification of genomic regions harbouring genes with dose-limiting effects provides selection pressure for acquiring aberrant epigenetic silencing in ovarian cancer

**DOI:** 10.1101/630228

**Authors:** Nair Bonito, Ieva Eringyte, Nahal Masrour, Charlotte Wilhelm-Benartzi, Robert Brown, Edward Curry

## Abstract

High-grade serous ovarian cancer (HGSOC) feature widespread genomic rearrangements that alter the copy number of genes. Genes for which elevated expression is detrimental to growth may be passengers in rearrangements that increase the copy number of strongly selective driver genes. There would then be selection pressure for compensatory epigenetic silencing of such passenger genes, such as through promoter DNA methylation.

We have used two independent cohorts of primary HGSOC tumour samples to provide evidence of consistent dosage-compensating promoter methylation (DCPM) genome-wide. Mapping CpG methylation to genomic copy number, we show that bias due to variable tumour cellularity of tissue samples results in false positive associations between methylation and copy number. Adjusting for this bias, we found that approximately 5-10% of all measured promoter CpGs with copy number gain showed a statistically significant increase in methylation. DCPM nullifies the association between increased copy number and increased gene expression. We confirmed a functional basis for selective pressure against over-expressing two candidate passenger genes in the 3q12 locus, as overexpressing either gene reduced spheroid formation efficiency in two HGSOC cell lines. DCPM represents a novel class of specific functional interactions between genetic and epigenetic landscapes of cancers.
