## Supplementary Table S3 for "Amplification of genomic regions harbouring genes with dose-limiting effects provides selection pressure for acquiring aberrant epigenetic silencing in ovarian cancer"

### Sheet: Fig4C
Rep1		Primer	CT	AVERAGE	sample-actin	2^-()		Rep2		Primer	CT	AVERAGE	sample-actin	2^-()		Rep3			CT	AVERAGE	Actin	2^-()
PEA1	A1	IE_ZMAT3	24.684	24.6888	9.38313	0.0014976		PEA1	A1	IE_ZMAT3	25.4677	25.4555	10.1499	0.000880179		PEA1	A1	IE_ZMAT3	25.886	25.9577	9.026	0.001918
	A2	IE_ZMAT3	24.6772						A2	IE_ZMAT3	25.4831						A2	IE_ZMAT3	26.0425
	A3	IE_ZMAT3	24.7051						A3	IE_ZMAT3	25.4158						A3	IE_ZMAT3	25.9446
FT	A4	IE_ZMAT3	24.0283	23.9482	23.9482	6.17846e-08		FT	A4	IE_ZMAT3	23.7022	23.6211	23.6211	7.75088e-08		FT	A4	IE_ZMAT3	24.1589	24.2519	6.54384	0.010718
	A5	IE_ZMAT3	23.9143						A5	IE_ZMAT3	23.882						A5	IE_ZMAT3	24.2886
	A6	IE_ZMAT3	23.9019						A6	IE_ZMAT3	23.279						A6	IE_ZMAT3	24.3083
PEA1	B1	IE_ECT2	20.8891	20.9683	5.66264	0.0197413		PEA1	B1	IE_ECT2	21.3483	21.3582	6.05261	0.0150655		PEA3	B1	IE_ECT2	21.9201	21.9474	5.01568	0.030912
	B2	IE_ECT2	20.9877						B2	IE_ECT2	21.3522						B2	IE_ECT2	21.9291
	B3	IE_ECT2	21.028						B3	IE_ECT2	21.3743						B3	IE_ECT2	21.993
FT	B4	IE_ECT2	22.048	22.2203	22.2203	2.04654e-07		FT	B4	IE_ECT2	21.8905	22.0932	22.0932	2.23498e-07		FT	B4	IE_ECT2	23.8352	23.8599	6.15176	0.014065
	B5	IE_ECT2	22.079						B5	IE_ECT2	22.1556						B5	IE_ECT2	23.8622
	B6	IE_ECT2	22.534						B6	IE_ECT2	22.2336						B6	IE_ECT2	23.8822
PEA1	C1	IE_PIK3CA	23.6542	23.7576	8.45201	0.00285557		PEA1	C1	IE_PIK3CA	23.8213	23.9092	8.60357	0.0025708		PEA5	C1	IE_PIK3CA	24.4447	24.5395	7.60781	0.005126
	C2	IE_PIK3CA	23.7667						C2	IE_PIK3CA	23.9923						C2	IE_PIK3CA	24.4795
	C3	IE_PIK3CA	23.852						C3	IE_PIK3CA	23.914						C3	IE_PIK3CA	24.6944
FT	C4	IE_PIK3CA	23.9064	23.9013	23.9013	6.38244e-08		FT	C4	IE_PIK3CA	23.7989	23.7056	23.7056	7.30955e-08		FT	C4	IE_PIK3CA	25.0454	25.02	7.31187	0.006294
	C5	IE_PIK3CA	23.9055						C5	IE_PIK3CA	23.7378						C5	IE_PIK3CA	25.0698
	C6	IE_PIK3CA	23.892						C6	IE_PIK3CA	23.5803						C6	IE_PIK3CA	24.9446
PEA1	D1	IE_GPR171	31.9172	31.55	16.2443	1.28815e-05		PEA1	D1	IE_GPR171	32.9286	32.6933	17.3877	5.83167e-06		PEA6	D1	IE_GPR171	34.8775	34.7227	17.791	4.41e-06
	D2	IE_GPR171	31.3395						D2	IE_GPR171	32.2332						D2	IE_GPR171	34.4548
	D3	IE_GPR171	31.3932						D3	IE_GPR171	32.918						D3	IE_GPR171	34.8358
FT	D4	IE_GPR171	31.9087	31.691	31.691	2.88444e-10		FT	D4	IE_GPR171	30.6299	30.5412	30.5412	6.40014e-10		FT	D4	IE_GPR171	30.92	31.0322	13.324	9.75e-05
	D5	IE_GPR171	31.4835						D5	IE_GPR171	30.5773						D5	IE_GPR171	31.2393
	D6	IE_GPR171	31.6808						D6	IE_GPR171	30.4164						D6	IE_GPR171	30.9371
PEA1	E1	IE_SIAH2	24.9579	24.9356	9.62999	0.00126207		PEA1	E1	IE_SIAH2	25.9239	25.9125	10.6069	0.000641233		PEA7	E1	IE_SIAH2	26.0133	25.9332	9.00152	0.001951
	E2	IE_SIAH2	24.9226						E2	IE_SIAH2	25.877						E2	IE_SIAH2	25.8843
	E3	IE_SIAH2	24.9264						E3	IE_SIAH2	25.9365						E3	IE_SIAH2	25.902
FT	E4	IE_SIAH2	24.4229	24.4597	24.4597	4.33415e-08		FT	E4	IE_SIAH2	24.8144	24.8746	24.8746	3.25091e-08		FT	E4	IE_SIAH2	25.4589	25.492	7.78396	0.004537
	E5	IE_SIAH2	24.4444						E5	IE_SIAH2	24.8601						E5	IE_SIAH2	25.3894
	E6	IE_SIAH2	24.5117						E6	IE_SIAH2	24.9493						E6	IE_SIAH2	25.628
PEA1	F1	IE_RAP2B	22.8919	22.8688	7.56312	0.00528778		PEA1	F1	IE_RAP2B	23.4654	23.5035	8.19789	0.00340556		PEA8	F1	IE_RAP2B	23.9116	23.7188	6.78707	0.009055
	F2	IE_RAP2B	22.8833						F2	IE_RAP2B	23.566						F2	IE_RAP2B	23.6086
	F3	IE_RAP2B	22.831						F3	IE_RAP2B	23.4791						F3	IE_RAP2B	23.6361
FT	F4	IE_RAP2B	22.3234	22.308	22.308	1.9259e-07		FT	F4	IE_RAP2B	22.8272	22.8842	22.8842	1.29171e-07		FT	F4	IE_RAP2B	23.7291	23.7802	6.07215	0.014863
	F5	IE_RAP2B	22.3092						F5	IE_RAP2B	22.8928						F5	IE_RAP2B	23.8256
	F6	IE_RAP2B	22.2913						F6	IE_RAP2B	22.9326						F6	IE_RAP2B	23.786
PEA1	H1	IE_Bactin	15.9519	15.8634				PEA1	H1	IE_Bactin	16.8075	16.5153				PEA10	H1	IE_Bactin	16.939	16.9317
	H2	IE_Bactin	15.8009						H2	IE_Bactin	16.0969						H2	IE_Bactin	16.9451
	H3	IE_Bactin	15.8373						H3	IE_Bactin	16.6416						H3	IE_Bactin	16.9111
FT	H4	IE_Bactin	15.945	15.3056				FT	H4	IE_Bactin	16.0618	15.8989				FT	H4	IE_Bactin	17.7592	17.7081
	H5	IE_Bactin	14.2322						H5	IE_Bactin	15.9425						H5	IE_Bactin	17.6863
	H6	IE_Bactin	15.7398						H6	IE_Bactin	15.6925						H6	IE_Bactin	17.6788

### Sheet: Fig4E
Construct		CT	Average	ct-actin
EV	IE_ZMAT3	26.7566	26.5048	10.2927
	IE_ZMAT3	26.9154
	IE_ZMAT3	25.8425
ZMAT3	IE_ZMAT3	24.5399	24.5116	8.58336
	IE_ZMAT3	24.5016
	IE_ZMAT3	24.4933
EV	IE_GPR171	31.5607	31.7046	15.4924
	IE_GPR171	31.5283
	IE_GPR171	32.0247
GPR171	IE_GPR171	31.5093	31.1357	14.7136
	IE_GPR171	30.8247
	IE_GPR171	31.0732
EV	IE_actin	15.5671	16.2121
	IE_actin	17.0792
	IE_actin	15.99
ZMAT3	IE_actin	15.9372	15.9282
	IE_actin	15.9811
	IE_actin	15.8665
GPR171	IE_actin	16.1802	16.4221
	IE_actin	15.9227
	IE_actin	17.1635

### Sheet: Fig5C
Cell line	Primer	CT	Average	Average	Sample-actin	2^-()
FT190	IE_ECT2	21.9053	21.9113	21.8257	5.49504	0.0221732
FT190	IE_ECT2	21.9173
FT190	IE_ECT2	21.5033	21.5685
FT190	IE_ECT2	21.6337
FT190	IE_ECT2	21.9767	21.9431
FT190	IE_ECT2	21.9095
FT190	IE_ECT2	21.8506	21.8797
FT190	IE_ECT2	21.9088
FT190	IE_ECT2	21.8505	21.8978
FT190	IE_ECT2	21.9451
FT190	IE_ECT2	21.744	21.754
FT190	IE_ECT2	21.764
FT194	IE_ECT2	21.6451	21.6428	21.6211	5.43552	0.0231072
FT194	IE_ECT2	21.6406
FT194	IE_ECT2	21.5046	21.5256
FT194	IE_ECT2	21.5465
FT194	IE_ECT2	21.6879	21.6949
FT194	IE_ECT2	21.7019
PEO1	IE_ECT2	20.4392	20.6586	20.6458	3.55721	0.084952
PEO1	IE_ECT2	20.878
PEO1	IE_ECT2	20.4317	20.4409
PEO1	IE_ECT2	20.4502
PEO1	IE_ECT2	20.9683	20.965
PEO1	IE_ECT2	20.9617
PEO1	IE_ECT2	20.1976	20.2531
PEO1	IE_ECT2	20.3086
PEO1	IE_ECT2	20.8252	20.8226
PEO1	IE_ECT2	20.8199
PEO1	IE_ECT2	20.429	20.4504
PEO1	IE_ECT2	20.4718
PEO1	IE_ECT2	20.9333	20.9302
PEO1	IE_ECT2	20.9271
FT190	IE_GPR171	31.8876	31.9959	30.9341	14.6034	4.01727e-05
FT190	IE_GPR171	32.1043
FT190	IE_GPR171	31.4363	31.3912
FT190	IE_GPR171	31.3461
FT190	IE_GPR171	31.4742	31.4984
FT190	IE_GPR171	31.5227
FT190	IE_GPR171	29.9581	29.8676
FT190	IE_GPR171	29.7772
FT190	IE_GPR171	30.2188	30.3135
FT190	IE_GPR171	30.4082
FT190	IE_GPR171	30.4091	30.5381
FT190	IE_GPR171	30.6671
FT194	IE_GPR171	30.1732	30.2693	29.9304	13.7448	7.28463e-05
FT194	IE_GPR171	30.3655
FT194	IE_GPR171	29.5473	29.5649
FT194	IE_GPR171	29.5826
FT194	IE_GPR171	29.6368	29.9568
FT194	IE_GPR171	30.2768
PEO1	IE_GPR171	29.6008	29.4701	29.5066	12.418	0.00018273
PEO1	IE_GPR171	29.3393
PEO1	IE_GPR171	29.5955	29.5579
PEO1	IE_GPR171	29.5204
PEO1	IE_GPR171	30.9172	30.9897
PEO1	IE_GPR171	31.0621
PEO1	IE_GPR171	29.0889	28.9209
PEO1	IE_GPR171	28.7528
PEO1	IE_GPR171	29.8995	29.9085
PEO1	IE_GPR171	29.9175
PEO1	IE_GPR171	28.2838	28.2278
PEO1	IE_GPR171	28.1719
PEO1	IE_GPR171	29.2634	29.4715
PEO1	IE_GPR171	29.6797
FT190	IE_PIK3CA	23.9168	23.9033	23.4956	7.16492	0.0069686
FT190	IE_PIK3CA	23.8898
FT190	IE_PIK3CA	23.5936	23.6006
FT190	IE_PIK3CA	23.6075
FT190	IE_PIK3CA	23.5686	23.5823
FT190	IE_PIK3CA	23.596
FT190	IE_PIK3CA	23.3779	23.4048
FT190	IE_PIK3CA	23.4318
FT190	IE_PIK3CA	23.1367	23.1575
FT190	IE_PIK3CA	23.1783
FT190	IE_PIK3CA	23.3719	23.3251
FT190	IE_PIK3CA	23.2784
FT194	IE_PIK3CA	23.1738	23.1409	23.2826	7.09699	0.00730454
FT194	IE_PIK3CA	23.1079
FT194	IE_PIK3CA	23.424	23.3969
FT194	IE_PIK3CA	23.3697
FT194	IE_PIK3CA	23.275	23.31
FT194	IE_PIK3CA	23.345
PEO1	IE_PIK3CA	23.0745	23.0537	23.027	5.93835	0.0163072
PEO1	IE_PIK3CA	23.0329
PEO1	IE_PIK3CA	22.991	22.9632
PEO1	IE_PIK3CA	22.9355
PEO1	IE_PIK3CA	23.1707	23.1533
PEO1	IE_PIK3CA	23.1358
PEO1	IE_PIK3CA	22.8528	22.8429
PEO1	IE_PIK3CA	22.8331
PEO1	IE_PIK3CA	23.0651	23.0346
PEO1	IE_PIK3CA	23.0042
PEO1	IE_PIK3CA	23.0686	23.0709
PEO1	IE_PIK3CA	23.0732
PEO1	IE_PIK3CA	23.0163	23.0701
PEO1	IE_PIK3CA	23.1239
FT190	IE_RAP2B	22.8945	22.8557	22.9952	6.66447	0.00985811
FT190	IE_RAP2B	22.8168
FT190	IE_RAP2B	22.5061	22.47
FT190	IE_RAP2B	22.4339
FT190	IE_RAP2B	22.7632	22.7801
FT190	IE_RAP2B	22.7971
FT190	IE_RAP2B	22.3392	22.3505
FT190	IE_RAP2B	22.3617
FT190	IE_RAP2B	27.5379	24.9664
FT190	IE_RAP2B	22.3948
FT190	IE_RAP2B	22.5175	22.5484
FT190	IE_RAP2B	22.5793
FT194	IE_RAP2B	22.5185	22.521	22.5057	6.32012	0.0125157
FT194	IE_RAP2B	22.5235
FT194	IE_RAP2B	22.5669	22.5614
FT194	IE_RAP2B	22.556
FT194	IE_RAP2B	22.4136	22.4346
FT194	IE_RAP2B	22.4557
PEO1	IE_RAP2B	21.8319	21.8646	21.9054	4.81682	0.0354807
PEO1	IE_RAP2B	21.8974
PEO1	IE_RAP2B	22.0135	22.0328
PEO1	IE_RAP2B	22.0521
PEO1	IE_RAP2B	22.256	22.2662
PEO1	IE_RAP2B	22.2763
PEO1	IE_RAP2B	21.9473	21.9356
PEO1	IE_RAP2B	21.9239
PEO1	IE_RAP2B	21.5373	21.5214
PEO1	IE_RAP2B	21.5055
PEO1	IE_RAP2B	22.0403	22.0787
PEO1	IE_RAP2B	22.117
PEO1	IE_RAP2B	21.6416	21.6387
PEO1	IE_RAP2B	21.6357
FT190	IE_SIAH2	23.4384	23.4496	23.3204	6.98973	0.00786833
FT190	IE_SIAH2	23.4607
FT190	IE_SIAH2	23.2645	23.3048
FT190	IE_SIAH2	23.3452
FT190	IE_SIAH2	23.4071	23.4055
FT190	IE_SIAH2	23.4039
FT190	IE_SIAH2	23.3724	23.3955
FT190	IE_SIAH2	23.4187
FT190	IE_SIAH2	23.1819	23.2205
FT190	IE_SIAH2	23.2592
FT190	IE_SIAH2	23.1166	23.1466
FT190	IE_SIAH2	23.1767
FT194	IE_SIAH2	23.2736	23.2205	23.4239	7.23829	0.00662306
FT194	IE_SIAH2	23.1674
FT194	IE_SIAH2	23.4889	23.5152
FT194	IE_SIAH2	23.5416
FT194	IE_SIAH2	23.491	23.5359
FT194	IE_SIAH2	23.5808
PEO1	IE_SIAH2	22.3802	22.4784	22.2433	5.15472	0.0280722
PEO1	IE_SIAH2	22.5766
PEO1	IE_SIAH2	22.1416	22.1723
PEO1	IE_SIAH2	22.203
PEO1	IE_SIAH2	21.9334	21.9524
PEO1	IE_SIAH2	21.9714
PEO1	IE_SIAH2	22.148	22.1512
PEO1	IE_SIAH2	22.1545
PEO1	IE_SIAH2	22.2697	22.2842
PEO1	IE_SIAH2	22.2987
PEO1	IE_SIAH2	22.5526	22.5705
PEO1	IE_SIAH2	22.5883
PEO1	IE_SIAH2	22.0414	22.0943
PEO1	IE_SIAH2	22.1472
FT190	IE_ZMAT3	23.7885	23.7657	23.5042	7.17345	0.00692749
FT190	IE_ZMAT3	23.7428
FT190	IE_ZMAT3	23.7145	23.741
FT190	IE_ZMAT3	23.7676
FT190	IE_ZMAT3	23.7311	23.6471
FT190	IE_ZMAT3	23.563
FT190	IE_ZMAT3	23.1228	23.1938
FT190	IE_ZMAT3	23.2649
FT190	IE_ZMAT3	23.1587	23.1886
FT190	IE_ZMAT3	23.2186
FT190	IE_ZMAT3	23.5328	23.4887
FT190	IE_ZMAT3	23.4446
FT194	IE_ZMAT3	22.3672	22.4255	22.3447	6.1591	0.0139935
FT194	IE_ZMAT3	22.4838
FT194	IE_ZMAT3	22.1616	22.1845
FT194	IE_ZMAT3	22.2074
FT194	IE_ZMAT3	22.3558	22.424
FT194	IE_ZMAT3	22.4922
PEO1	IE_ZMAT3	24.4852	24.5046	24.3592	7.27056	0.00647656
PEO1	IE_ZMAT3	24.524
PEO1	IE_ZMAT3	24.421	24.4656
PEO1	IE_ZMAT3	24.5101
PEO1	IE_ZMAT3	24.239	24.2997
PEO1	IE_ZMAT3	24.3605
PEO1	IE_ZMAT3	23.9081	23.9358
PEO1	IE_ZMAT3	23.9634
PEO1	IE_ZMAT3	24.4028	24.6878
PEO1	IE_ZMAT3	24.9727
PEO1	IE_ZMAT3	24.1912	24.2957
PEO1	IE_ZMAT3	24.4002
PEO1	IE_ZMAT3	24.3015	24.3251
PEO1	IE_ZMAT3	24.3486
FT190	IE_Bactin	16.3418	16.3019	16.3307
FT190	IE_Bactin	16.2619
FT190	IE_Bactin	16.4686	16.4728
FT190	IE_Bactin	16.4771
FT190	IE_Bactin	16.9415	16.8695
FT190	IE_Bactin	16.7974
FT190	IE_Bactin	16.5645	16.5735
FT190	IE_Bactin	16.5825
FT190	IE_Bactin	15.9739	15.9593
FT190	IE_Bactin	15.9447
FT190	IE_Bactin	15.833	15.8072
FT190	IE_Bactin	15.7815
FT194	IE_Bactin	15.8595	15.8663	16.1856
FT194	IE_Bactin	15.8732
FT194	IE_Bactin	16.3581	16.3761
FT194	IE_Bactin	16.3942
FT194	IE_Bactin	16.4785	16.3143
FT194	IE_Bactin	16.1501
PEO1	IE_Bactin	17.114	17.1133	17.0886
PEO1	IE_Bactin	17.1127
PEO1	IE_Bactin	17.2028	17.241
PEO1	IE_Bactin	17.2791
PEO1	IE_Bactin	17.6215	17.603
PEO1	IE_Bactin	17.5845
PEO1	IE_Bactin	16.9352	16.9397
PEO1	IE_Bactin	16.9441
PEO1	IE_Bactin	16.667	16.6656
PEO1	IE_Bactin	16.6641
PEO1	IE_Bactin	17.2606	17.2653
PEO1	IE_Bactin	17.2701
PEO1	IE_Bactin	16.7458	16.7924
PEO1	IE_Bactin	16.8391

### Sheet: Fig5E
Construct	Primer	CT	Average	Ct-actin
EV	IE_GPR171	29.2223	28.5339	11.9768
	IE_GPR171	29.3997
GPR171	IE_GPR171	26.9796	26.9473	10.4717
	IE_GPR171	26.915
EV	IE_ZMAT3	24.8544	24.792	8.23487
	IE_ZMAT3	24.7295
ZMAT3	IE_ZMAT3	22.2498	22.2404	5.7553
	IE_ZMAT3	22.2309
EV	nb_bactin	16.4674	16.5571
	nb_bactin	16.6468
GPR171	nb_bactin	16.4391	16.4756
	nb_bactin	16.5122
ZMAT3	nb_bactin	16.4544	16.4851
	nb_bactin	16.5158
