## Supplementary Table S4 for "Amplification of genomic regions harbouring genes with dose-limiting effects provides selection pressure for acquiring aberrant epigenetic silencing in ovarian cancer"

### Sheet: Fig4D
Sample ID	Pos. 1 Methylation (%) PCR1	Pos. 1 Methylation (%) PCR2	Pos. 1 Quality	Average PCR 1 and 2	Average Methylation Replicates (GPR171) (%)
PEA1	89.79	92.57	Passed	91.18	91.48
PEA1	93.66	92.38	Passed	93.02
PEA1	91.31	91.82	Passed	91.565
PEA1	90.37	89.95	Passed	90.16
FT190	91.38	91.98	Passed	91.68	91.8
FT190	91.27	90.88	Passed	91.075
FT190	93.03	92.28	Passed	92.655
FT194	89.51	91.69	Passed	90.6	91.63
FT194	92.33	92.31	Passed	92.32
FT194	91.89	92.05	Passed	91.97
0	2.32	2.01	Passed	2.165	2.17
1	86.58	92.93	Check	89.755	89.76
N Female	22.34	20.51	Passed	21.425	21.43
ZMAT3
Sample ID	Pos. 1 Methylation (%) PCR1	Pos. 1 Methylation (%) PCR2	Pos. 2 Methylation (%) PCR1	Pos. 2 Methylation (%) PCR2	Pos. 2 Quality	Average PCR1	Average PCR2	Average CpG1 in all replicates	Average CpG2 in all replicates	Average PCR1 and 2	Average Replicates ZMAT3-Set2 (%)		Avg CpG2	Final Avg
PEA1	92.05	89.47	84.6	86.22	Passed	88.325	87.845	95.0825	88.6262	88.085	91.8544		85.41	88.6262
PEA1	98.07	96.41	91.15	90.92	Passed	94.61	93.665			94.1375			91.035
PEA1	98.01	94.04	89.59	88.13	Passed	93.8	91.085			92.4425			88.86
PEA1	97.07	95.54	88.11	90.29	Passed	92.59	92.915			92.7525			89.2
FT190	89.34	89.61	61.15	67.31	Passed	75.245	78.46	88.705	64.6017	76.8525	76.6533		64.23	64.6017
FT190	86.35	89.27	66.2	64.52	Passed	76.275	76.895			76.585			65.36
FT190	89.56	88.1	65.07	63.36	Passed	77.315	75.73			76.5225			64.215
FT194	80.66	80.1	42.54	42.87	Passed	61.6	61.485	78.7283	45.3467	61.5425	62.0375
FT194	81.03	76.91	43.54	47.21	Check	62.285	62.06			62.1725
FT194	76.88	76.79	48.05	47.87	Passed	62.465	62.33			62.3975
0	6.55	6.28	3.3	4.03	Passed	4.925	5.155	6.415	3.665	5.04	5.785
1	98.59	99.94	91.42	91.42	Passed	95.005	95.68	99.265	91.42	95.3425	97.4725
N Female	51.79	51.44	34.74	30.75	Passed	43.265	41.095	51.615	32.745	42.18	46.355

### Sheet: Fig5D
GPR171
Sample ID	Pos. 1 Methylation (%) - PCR1	Pos. 1 Quality	Pos. 1 Methylation (%) - PCR2	Pos. 1 Quality	Average PCR 1 and PCR2	Average Replicates PCR1	Average Replicates PCR2	Average Replicates PCR1 & 2
PEO1 - 13.4.2016	90.33	Passed	90.88	Passed	90.605	90.5533	90.8967	90.725
PEO1 - 1.4.2016	90.81	Passed	91.23	Passed	91.02
PEO1	90.52	Passed	90.58	Check	90.55
FT190 - 15.5.2011	91.88	Passed	90.26	Check	91.07	91.5433	90.8633	91.2033
FT190 - 28.4.2016	92.11	Passed	90.93	Passed	91.52
FT190 -24.6.2016	90.64	Passed	91.4	Passed	91.02
N female	22.63	Passed	20.42	Passed	21.525
0	2.15	Passed	1.73	Passed	1.94
1	91.76	Passed	91.93	Passed	91.845
ZMAT3
Sample ID	Pos. 1 Methylation (%) -PCR1	Pos. 1 Quality	Pos. 2 Methylation (%) -PCR1	Pos. 2 Quality	Average Methylation % -PCR1	Pos. 1 Methylation (%) -PCR2	Pos. 1 Quality	Pos. 2 Methylation (%) -PCR2	Pos. 2 Quality	Average Methylation % PCR2	Average methylation PCR 1 and PCR 2	Average CpG1 in All replicates	Average CpG2 in All replicates	Average All replicates				CpG2 meth	AVG
PEO1 - 13.4.2016	78.38	Passed	73.33	Passed	75.855	77.08	Check	74.22	Check	75.65	75.7525	77.07	74.495	75.7825				73.775	74.495
PEO1 - 1.4.2016	77.93	Passed	71.53	Passed	74.73	75.92	Check	73.55	Check	74.735	74.7325							72.54
PEO1	76.56	Passed	77.31	Passed	76.935	76.55	Passed	77.03	Passed	76.79	76.8625							77.17
FT190 - 15.5.2011	81.54	Passed	68.5	Passed	75.02	82.87	Check	71.93	Check	77.4	76.21	85.6167	66.8883	76.2525				70.215	66.8883
FT190 - 28.4.2016	87.55	Check	66.31	Check	76.93	92.53	Check	64.77	Check	78.65	77.79							65.54
FT190 -24.6.2016	83.03	Check	66.57	Check	74.8	86.18	Passed	63.25	Passed	74.715	74.7575							64.91
N female	52.35	Passed	33.15	Passed	42.75	52.26	Passed	34	Passed	43.13	42.94	52.305	33.575
0	5.05	Passed	1.31	Passed	3.18	6.93	Passed	2.81	Passed	4.87	4.025	5.99	2.06
1	100	Passed	90.5	Passed	95.25	96.52	Passed	89.89	Passed	93.205	94.2275	98.26	90.195
